# Genetic differentiation in *Anopheles stephensi* from India and Ethiopia: insights from mitochondrial genome analysis

**DOI:** 10.1101/2025.04.28.650555

**Authors:** Bhavna Gupta, Melveettil Kishor Sumitha, Mariapillai Kalimuthu, G NavaneethaPandiyan, Ramalingam Natarajan, Sampath Gopalakrishnan, Rajaiah Paramasivan, Manju Rahi, Ashwani Kumar

## Abstract

*Anopheles stephensi* is a primary malaria vector, particularly in urban areas of South Asia and the Middle East. Its recent spread into Africa has raised significant interest in understanding its genetic structure and evolutionary history. This study presents a comprehensive analysis of 98 mitochondrial genomes of *An. stephensi* from India, Pakistan, and Ethiopia, providing critical insights into the species’ genetic diversity patterns. High genetic diversity was observed among Indian samples, with two distinct genetic ancestries identified. While one ancestry was more prevalent in specific geographical regions, both lineages were found across all study sites, suggesting the co-existence of multiple lineages within these areas. Further analysis revealed significant genetic differentiation between Indian and Ethiopian populations, with limited overlap in shared mutations. Although some Ethiopian samples showed genetic relatedness to the SDA500 strain from Pakistan (used in genome sequencing by the Broad Institute), the majority of Ethiopian samples showed distinct genetic ancestry. The distinctiveness of Ethiopian populations, compared to other countries outside of Africa, was also reflected in the COI datasets analyzed in this study. However, further expanding the mitogenome dataset to include additional wild samples from regions such as Pakistan, Iran, Saudi Arabia, Sri Lanka and other African countries will provide a more comprehensive understanding of *An. stephensi*’s invasion history. Overall, the findings of this study highlight the significant genetic differentiation between Ethiopian and Indian *An. stephensi* populations, and existence of multiple lineages in Ethiopia indicating multiple independent introductions from different countries.
