## Supplementary tables for "Genetic differentiation in *Anopheles stephensi* from India and Ethiopia: insights from mitochondrial genome analysis"

### Sheet: Supplementary Table 1
	Supplemetary Table 1. SRA IDs of the 97 mitogenomes used in this study
	Sequence ID	Place
	CM023251.1	Reference
	Contig1_AST5	This study
	Contig1_AST6	This study
	Contig1_AST7	This study
	Contig1_AST8	This study
	Contig1_AST9	This study
	ERR12366059	Ethiopia
	ERR12366060	Ethiopia
	ERR12366061	Ethiopia
	ERR12366062	Ethiopia
	ERR12366063	Ethiopia
	ERR12366064	Ethiopia
	ERR12366065	Ethiopia
	ERR12366066	Ethiopia
	ERR12366067	Ethiopia
	ERR12366068	Ethiopia
	ERR12366069	Ethiopia
	ERR12366070	Ethiopia
	ERR12366071	Ethiopia
	ERR12366072	Ethiopia
	ERR12366073	Ethiopia
	ERR12366074	Ethiopia
	ERR12366075	Ethiopia
	ERR12366076	Ethiopia
	ERR12366077	Ethiopia
	ERR12366078	Ethiopia
	ERR12366079	Ethiopia
	ERR12366080	UK
	ERR12366081	Ethiopia
	ERR12366082	Ethiopia
	ERR12366083	UK
	ERR12366085	Ethiopia
	ERR12366086	Ethiopia
	ERR12366087	Ethiopia
	KT899888.1	Reference
	NC_028223.1 Reference	Reference
	SRR15257906	India
	SRR15257907	India
	SRR15257908	India
	SRR15257909	India
	SRR15257910	India
	SRR15257911	India
	SRR15257912	India
	SRR15257913	India
	SRR15257914	India
	SRR15257915	India
	SRR15293886	India
	SRR15293887	India
	SRR15293888	India
	SRR15293889	India
	SRR15293890	India
	SRR15293891	India
	SRR15293892	India
	SRR15293894	India
	SRR15311900	India
	SRR15311901	India
	SRR15311902	India
	SRR15311903	India
	SRR15311904	India
	SRR15311905	India
	SRR15400243	India
	SRR15400244	India
	SRR15400245	India
	SRR15400246	India
	SRR15400247	India
	SRR15400256	India
	SRR15507612	India
	SRR15507614	India
	SRR15507615	India
	SRR15507616	India
	SRR15533959	India
	SRR15533964	India
	SRR15533972	India
	SRR15533973	India
	SRR15533974	India
	SRR15533962	India
	SRR30552614	Portugal
	SRR30552615	Portugal
	SRR30552616	Portugal
	SRR30552617	Portugal
	SRR30552618	Portugal
	SRR830364	SDA500
	SRR830365	SDA500
	SRR830366	SDA500
	SRR830367	SDA500
	SRR830368	SDA500
	SRR830369	SDA500
	SRR830370	SDA500
	SRR830371	SDA500
	SRR830372	SDA500
	SRR850082	SDA500
	SRR850083	SDA500
	SRR850084	SDA500
	SRR850085	SDA500
	SRR850086	SDA500
	SRR850088	SDA500
	SRR850089	SDA500
	SRR850091	SDA500

### Sheet: Supplementary Table 2
Supplementray Table 2. IDs of COI sequences of 237 bp length used for the analysis
CM023251.1
Contig1
Contig1
Contig1
Contig1
Contig1
ERR12366059
ERR12366060
ERR12366061
ERR12366062
ERR12366063
ERR12366064
ERR12366065
ERR12366066
ERR12366067
ERR12366068
ERR12366069
ERR12366070
ERR12366071
ERR12366072
ERR12366073
ERR12366074
ERR12366075
ERR12366076
ERR12366077
ERR12366078
ERR12366079
ERR12366080
ERR12366081
ERR12366082
ERR12366083
ERR12366084
ERR12366085
ERR12366086
ERR12366087
FJ210893.1
FJ210894.1
GU908046.1
KF406680.1
KF406681.1
KF406682.1
KF406683.1
KF406684.1
KF406685.1
KF406686.1
KF406687.1
KF406689.1
KF406690.1
KF406691.1
KF406692.1
KF406693.1
KF406695.1
KF406696.1
KF406697.1
KF406698.1
KF406699.1
KF406700.1
KF406701.1
KF406702.1
KF406705.1
KF406706.1
KF406707.1
KF406708.1
KJ528887.1
KJ528888.1
KJ528889.1
KJ528890.1
KJ528891.1
KJ528892.1
KJ528893.1
KJ528894.1
KJ528895.1
KT899888.1
KX467337.1
AF181266.1
AF181267.1
AF181268.1
AY729980.1
DQ154166.1
DQ310143.1
DQ310148.1
DQ317594.1
KF406694.1
KF406703.1
KF406704.1
KF933378.1
LR736010.1
MF124608.1
MF124609.1
MF124610.1
MF124611.1
MF975722.1
MF975723.1
MF975724.1
MF975725.1
MF975726.1
MF975727.1
MF975728.1
MF975729.1
MF975730.1
MF975731.1
MG571266.1
MG970564.1
MG970565.1
MG970566.1
MG970567.1
MH512893.1
MH538702.1
MH538703.1
MH538705.1
MK265738.1
MK265740.1
MK265741.1
MK265742.1
MK265743.1
MK265744.1
MK704465.1
MK726121.1
MN660044.1
MN826067.1
MN826068.1
MN826069.1
MN826070.1
MT899149.1
MW197099.1
MW197100.1
MW197101.1
MW549046.1
MZ725449.1
MZ725450.1
OK216338.1
OK216339.1
OK216340.1
OK216341.1
OK216342.1
OK216343.1
OK216344.1
OK216345.1
OK216346.1
OK216347.1
OK216348.1
OK216349.1
OK216350.1
OK216351.1
OK216352.1
OK216353.1
OK216354.1
OK216355.1
OK216356.1
OK216357.1
OK216358.1
OK216359.1
OK216360.1
OK216361.1
OK216362.1
OK216363.1
OK216364.1
OK216365.1
OK216366.1
OK216367.1
OK216368.1
OK216369.1
OK216370.1
OK216371.1
OK216372.1
OK216373.1
OK216374.1
OK216375.1
OK216376.1
OK216377.1
OK216378.1
OK216379.1
OK216380.1
OK216381.1
OK216382.1
OK216383.1
OK216384.1
OK216385.1
OK216386.1
OK216387.1
OK216388.1
OK216389.1
OK216390.1
OK216391.1
OK216392.1
OK216393.1
OK216394.1
OK216395.1
OK216396.1
OK216397.1
OK216398.1
OK216399.1
OK216400.1
OK216401.1
OK216402.1
OK216403.1
OK216404.1
OK216405.1
OK216406.1
OK216407.1
OK216408.1
OK216409.1
OK216410.1
OK216411.1
OK216412.1
OK216413.1
OK216414.1
OK216415.1
OK216416.1
OK216417.1
OK216418.1
OK216419.1
OK216420.1
OK216421.1
OK216422.1
OK216423.1
OK216424.1
OK216425.1
OK216426.1
OK216427.1
OK216428.1
OK216429.1
OK216430.1
OK216431.1
OK216432.1
OK216433.1
OK216434.1
OK216435.1
OK216436.1
OK216437.1
OK216438.1
OK216439.1
OK216440.1
OK216441.1
OK216442.1
OK216443.1
OK216444.1
OK216445.1
OK216446.1
OK216447.1
OK216448.1
OK216449.1
OK216450.1
OK216451.1
OK216452.1
OK216453.1
OK216454.1
OK216455.1
OK216456.1
OK216457.1
OK216458.1
OK216459.1
OK216460.1
OK216461.1
OK216462.1
OK216463.1
OK216464.1
OK216465.1
OK216466.1
OK216467.1
OK216468.1
OK216469.1
OK216470.1
OK216471.1
OK216472.1
OK216473.1
OK216474.1
OK216475.1
OK216476.1
OK216477.1
OK216478.1
OK216479.1
OK216480.1
OK216481.1
OK216482.1
OK216483.1
OK216484.1
OK216485.1
OK216486.1
OK216487.1
OK216488.1
OK216489.1
OK216490.1
OK216491.1
OK216492.1
OK216493.1
OK216494.1
OK216495.1
OK216496.1
OK216497.1
OK216498.1
OK216499.1
OK216500.1
OK216501.1
OK216502.1
OK216503.1
OK216504.1
OK216505.1
OK216506.1
OK216507.1
OK216508.1
OK216509.1
OK216510.1
OK216511.1
OK216512.1
OK216513.1
OK216514.1
OK216515.1
OK216516.1
OK216517.1
OK216518.1
OK216519.1
OK216520.1
OK216521.1
OK216522.1
OK216523.1
OK216524.1
OK216525.1
OK216526.1
OK216527.1
OK216528.1
OK216529.1
OK216530.1
OK216531.1
OK216532.1
OK216533.1
OK216534.1
OK216535.1
OK216536.1
OK216537.1
OK216538.1
OK216539.1
OK216540.1
OK216541.1
OK216542.1
OK216543.1
OK216544.1
OK216545.1
OK216546.1
OK216547.1
OK216548.1
OK216549.1
OK216550.1
OK216551.1
OK216552.1
OK216553.1
OK216554.1
OK216555.1
OK216556.1
OK216557.1
OK216558.1
OK216559.1
OK216560.1
OK216561.1
OK216562.1
OK216563.1
OK216564.1
OK216565.1
OK216566.1
OK216567.1
OK216568.1
OK216569.1
OK216570.1
OK216571.1
OK216572.1
OK216573.1
OK216574.1
OK216575.1
OK216576.1
OK216577.1
OK216578.1
OK216579.1
OK216580.1
OK216581.1
OK216582.1
OK216583.1
OK216584.1
OK216585.1
OK216586.1
OK216587.1
OK216588.1
OK216589.1
OK216590.1
OK216591.1
OK216592.1
OK216593.1
OK216594.1
OK216595.1
OK216596.1
OK216597.1
OK216598.1
OK216599.1
OK216600.1
OK216601.1
OK216602.1
OK216603.1
OK216604.1
OK216605.1
OK216606.1
OK216607.1
OK216608.1
OK216609.1
OK216610.1
OK216611.1
OK216612.1
OK216613.1
OK216614.1
OK216615.1
OK216616.1
OK216617.1
OK216618.1
OK216619.1
OK216620.1
OK216621.1
OK216622.1
OK216623.1
OK216624.1
OK216625.1
OK216626.1
OK216627.1
OK216628.1
OK216629.1
OK216630.1
OK216631.1
OK216632.1
OK216633.1
OK216634.1
OK216635.1
OK216636.1
OK216637.1
OK216638.1
OK216639.1
OK216640.1
OK216641.1
OK216642.1
OK216643.1
OK216644.1
OK216645.1
OK216646.1
OK216647.1
OK216648.1
OK216649.1
OK216650.1
OK216651.1
OK216652.1
OK216656.1
OK216659.1
OK216660.1
OK216662.1
OK216666.1
OK216685.1
OK216689.1
OK216694.1
OK216706.1
OK216722.1
OK216723.1
OK216730.1
OK216731.1
OK663483.1
OK663484.1
OM801701.1
MK170098.1
OM801707.1
OM801708.1
ON421574.1
OP927175.1
OR607949.1
PP387838.1
PP469559.1
PQ529993.1
SRR15257906
SRR15257907
SRR15257908
SRR15257909
SRR15257910
SRR15257911
SRR15257912
SRR15257913
SRR15257914
SRR15257915
SRR15293886
SRR15293887
SRR15293888
SRR15293889
SRR15293890
SRR15293891
SRR15293892
SRR15293894
SRR15311900
SRR15311901
SRR15311902
SRR15311903
SRR15311904
SRR15311905
SRR15400243
SRR15400244
SRR15400245
SRR15400246
SRR15400247
SRR15400256
SRR15507612
SRR15507614
SRR15507615
SRR15507616
SRR15533959
SRR15533964
SRR15533972
SRR15533973
SRR15533974
SRR15533962
SRR30552614
SRR30552615
SRR30552616
SRR30552617
SRR30552618
SRR552616
SRR830364
SRR830365
SRR830366
SRR830367
SRR830368
SRR830369
SRR830370
SRR830371
SRR830372
SRR850082
SRR850083
SRR850084
SRR850085
SRR850086
SRR850088
SRR850089
SRR850091

### Sheet: Supplementary Table 3
Supplementray Table 2. IDs of COI sequences of 237 bp length used for the analysis
Contig1_AST5
Contig1_AST6
Contig1_AST7
Contig1_AST8
Contig1_AST9
FJ210894.1
CM023251.1
ERR12366059
ERR12366060
ERR12366061
ERR12366062
ERR12366063
ERR12366064
ERR12366065
ERR12366066
ERR12366067
ERR12366068
ERR12366069
ERR12366070
ERR12366071
ERR12366072
ERR12366073
ERR12366074
ERR12366075
ERR12366076
ERR12366077
ERR12366078
ERR12366079
ERR12366080
ERR12366081
ERR12366082
ERR12366083
ERR12366084
ERR12366085
ERR12366086
ERR12366087
KT899888.1
FJ210893.1
GU908046.1
KF406680.1
KF406681.1
KF406682.1
KF406683.1
KF406684.1
KF406685.1
KF406686.1
KF406687.1
KF406689.1
KF406690.1
KF406691.1
KF406692.1
KF406693.1
KF406694.1
KF406695.1
KF406696.1
KF406697.1
KF406698.1
KF406699.1
KF406700.1
KF406701.1
KF406702.1
KF406703.1
KF406704.1
KF406705.1
KF406706.1
KF406707.1
KF406708.1
KF933378.1
KJ528887.1
KJ528888.1
KJ528889.1
KJ528890.1
KJ528891.1
KJ528892.1
KJ528893.1
KJ528894.1
KJ528895.1
KX467337.1
LR736010.1
LR736013.1
LR736014.1
LR736015.1
MF975722.1
MF975723.1
MF975724.1
MF975725.1
MF975726.1
MF975727.1
MF975728.1
MF975729.1
MF975730.1
MF975731.1
MG970564.1
MG970565.1
MG970566.1
MG970567.1
MH538703.1
MH538704.1
MH651000.1
MK170098.1
MK726121.1
MN329060.1
MN660044.1
MN826067.1
MN826068.1
MN826069.1
MN826070.1
MT899149.1
MW197099.1
MW197100.1
MW197101.1
OM801691.1
OM801692.1
OM801693.1
OM801694.1
OM801696.1
OM801697.1
OM801698.1
OM801699.1
OM801700.1
OM801702.1
OM801703.1
OM801704.1
OM801705.1
OM801706.1
OM801707.1
OM801708.1
OM865140.1
OP288467.1
OP927168.1
OP927169.1
OP927170.1
OP927171.1
OP927172.1
OP927173.1
OP927174.1
OP927175.1
OP927176.1
OQ865405.1
OQ865406.1
OQ865407.1
OQ865408.1
OQ865409.1
OQ865410.1
OR607949.1
OR607950.1
PP469559.1
PQ529940.1
PQ529941.1
PQ529942.1
PQ529943.1
PQ529944.1
PQ529945.1
PQ529946.1
PQ529947.1
PQ529948.1
PQ529949.1
PQ529950.1
PQ529951.1
PQ529952.1
PQ529953.1
PQ529954.1
PQ529955.1
PQ529956.1
PQ529957.1
PQ529958.1
PQ529959.1
PQ529960.1
PQ529961.1
PQ529962.1
PQ529963.1
PQ529964.1
PQ529965.1
PQ529966.1
PQ529967.1
PQ529968.1
PQ529969.1
PQ529970.1
PQ529971.1
PQ529972.1
PQ529973.1
PQ529974.1
PQ529975.1
PQ529976.1
PQ529977.1
PQ529978.1
PQ529979.1
PQ529980.1
PQ529981.1
PQ529982.1
PQ529983.1
PQ529984.1
PQ529985.1
PQ529986.1
PQ529987.1
PQ529988.1
PQ529989.1
PQ529990.1
PQ529991.1
PQ529992.1
PQ529993.1
PQ529994.1
PQ529995.1
PQ529996.1
NC_028223.1 Reference
SRR15257906
SRR15257907
SRR15257908
SRR15257909
SRR15257910
SRR15257911
SRR15257912
SRR15257913
SRR15257914
SRR15257915
SRR15293886
SRR15293887
SRR15293888
SRR15293889
SRR15293890
SRR15293891
SRR15293892
SRR15293894
SRR15311900
SRR15311901
SRR15311902
SRR15311903
SRR15311904
SRR15311905
SRR15400243
SRR15400244
SRR15400245
SRR15400246
SRR15400247
SRR15400256
SRR15507612
SRR15507614
SRR15507615
SRR15507616
SRR15533959
SRR15533964
SRR15533972
SRR15533973
SRR15533974
SRR15533962
SRR30552614
SRR30552615
SRR30552616
SRR30552617
SRR30552618
SRR552616
SRR830364
SRR830365
SRR830366
SRR830367
SRR830368
SRR830369
SRR830370
SRR830371
SRR830372
SRR850082
SRR850083
SRR850084
SRR850085
SRR850086
SRR850088
SRR850089
SRR850091
